# Functional Mammary Gland Organoids From Human Induced Pluripotent Stem Cells

**DOI:** 10.64898/2026.10.28.762519

**Authors:** Roshni R. Nair, Maarten Ganne, Larissa Mourão, Sylvia E. Le Dévédec, Colinda L.G.J. Scheele, Peter Bouwman, Bob van de Water

## Abstract

The human mammary gland arises through sequential lineage restrictions from surface ectoderm to hormone-responsive bilayered epithelium, yet a tractable in vitro model that captures these events has remained elusive. Here, we established a stepwise differentiation protocol that directs human induced pluripotent stem cells (hiPSCs) into mammary organoids (MGOs) by sequential induction of non-neural ectoderm, mammary placodes, and lineage maturation in a defined medium. The resulting MGOs reproducibly formed polarized basal (KRT14+, TP63+) and luminal (KRT8+, GATA3+) layers, with ∼25% of luminal cells expressing oestrogen receptor (ERα). MGOs accumulated lipids, expressed β-casein upon prolactin stimulation, and retained lineage fidelity after serial passaging. Upon transplantation into cleared mouse mammary fat pads, MGOs generated branched mammary ductal networks. Single-cell transcriptomics confirmed the emergence of basal, luminal hormone-sensing, luminal secretory, and stromal populations, transcriptionally aligned with adult human breast epithelium and responsive to endocrine disruption. These findings demonstrate that hiPSCs can be reprogrammed into functional mammary epithelium, providing a platform to dissect development, endocrine signalling, and breast cancer pathogenesis.
