## Supplementary Tables S1-8 for "Functional Mammary Gland Organoids From Human Induced Pluripotent Stem Cells": Table S1- Medium Components + Primers_ Antibodies.xlsx

### Sheet: Medium Recipe
HiPSC Maintenance Medium
Component	Concentration (Final)	Supplier	Catalogue
mTeSR™1 Basal Medium, 400 mL	1x	STEMCELL Technologies	85851
mTeSR™1 5X Supplement, 100 mL	5x	STEMCELL Technologies	5852
Penicillin-Streptomycin	100µg/ml	Sigma-Aldrich	P4333
Basal Medium (Day 0- Day 13)
Component	Supplier	Catalogue	Concentration (Final)
Advanced DMEM/F-12	Gibco™	12634010	1x
Penicillin-Streptomycin	Sigma-Aldrich	P4333	100µg/ml
GlutaMax 100x	Gibco™	35050061	1x
Hepes	Gibco™	15630080	15 mM
B-27™ Supplement (50X), serum free	Gibco™	17504044	1x
Non-Neural Ectoderm Medium (Day 0- Day 4) [Refresh every other day]
Component	Supplier	Catalogue	Concentration (Final)
Basal Medium	Gibco™	12634010	1x
A83-01	STEMCELL Technologies	72022	1µM
FGF-2/bFGF	Gibco™ (PeproTech®)	100-18B	20ng/ml
BMP4	Gibco™ (PeproTech®)	120-05	10ng/ml
Matrigel® GFR	Corning®	354230	0.02
Mammary Placode Medium (Day 4- Day 6) [Refresh once]
Component	Supplier	Catalogue	Concentration (Final)
Basal Medium	Gibco™	12634010	1x
Noggin	Gibco™ (PeproTech®)	120-10C	100ng/ml
FGF-2/bFGF	Gibco™ (PeproTech®)	100-18B	20ng/ml
FGF10	Gibco™ (PeproTech®)	100-26	25ng/ml
Heregulin β-1	Gibco™ (PeproTech®)	100-03	20ng/ml
Matrigel® GFR	Corning®	354230	0.05
BORN Medium (Day 6- Day 13) [Refresh every other day, 1.5x during weekends]
Component	Supplier	Catalogue	Concentration (Final)
Basal Medium	Gibco™	12634010	1x
A83-01	StemCell Technologies	72022	0.5 µM
FGF-2/bFGF	Gibco™ (PeproTech®)	100-18B	50ng/ml
BMP4	Gibco™ (PeproTech®)	120-05	5 ng/ml
FGF10	Gibco™ (PeproTech®)	100-26	50ng/ml
Heregulin β-1	Gibco™ (PeproTech®)	100-03	40ng/ml
EGF	Gibco™ (PeproTech®)	AF-100-15	25ng/ml
IGF-I	Gibco™ (PeproTech®)	100-11	20ng/ml
HGF	Gibco™ (PeproTech®)	100-39H	10ng/ml
Amphiregulin	Gibco™ (PeproTech®)	100-55B	25ng/ml
PTHrP	Gibco™ (PeproTech®)	100-09	50ng/ml
Hydrocortisone	Sigma-Aldrich	H0888	1µg/ml
17 β-Estradiol	Sigma-Aldrich	E1024	0.2nM
Matrigel® GFR	Corning®	354230	0.05
Lactation Medium (Day 13- Day 18)
Component	Supplier	Catalogue	Concentration (Final)
BORN medium	-	-	1x
Prolactin	Gibco™ (PeproTech®)	100-07	1 μg/mL
Matrigel® GFR	Corning®	354230	0.05

### Sheet: Primers and Antibodies
Primer
Nanog	forward	CCTGTGATTTGTGGGCCTG
Nanog	reverse	GACAGTCTCCGTGTGAGGCAT
OCT4	forward	GATGGCGTACTGTGGGCCC
OCT4	reverse	TGGGACTCCTCCGGGTTTT
KRT8	forward	ACAAGGTAGAGCTGGAGTCTCG
KRT8	reverse	AGCACCACAGATGTGTCCGAGA
KRT18	forward	GCTGGAAGATGGCGAGGACTTT
KRT18	reverse	TGGTCTCAGACACCACTTTGCC
TFAP2A	forward	GACCTCTCGATCCACTCCTTAC
TFAP2A	reverse	GAGACGGCATTGCTGTTGGACT
TBX3	forward	CGCTGTGACTGCATACCAGA
TBX3	reverse	GTGTCCCGGAAACCTTTTGC
LEF1	forward	AGAACACCCCGATGACGGA
LEF1	reverse	GGCATCATTATGTACCCGGAAT
GAPDH	forward	CCATGGGGAAGGTGAAGGTC
GAPDH	reverse	AGTTAAAAGCAGCCCTGGTGA
Antibodies
Against	host	concentration	supplier	catalogue
OCT4	rabbit	1:1000	Abcam	Ab19857
TFAP2A	mouse	1:100	Invitrogen	MA-1872
TBX3	rabbit	1:100	Invitrogen	42-4800
LEF1	rabbit	1:200	Cell Signaling	2230S
E-Cadherin	rat	1:1000	Sigma-Aldrich	U3254
KRT8	rabbit	1:100	Invitrogen	MA1-06318
KRT8	mouse	1:250	Fitzgerald/bioconnect	rdi-pro61038
KRT5	rabbit	1:500	Covance	PRB-165P
KRT14	chicken	1:100	BioLegend	906004
ER	rabbit	1:25	Atlas Antibodies	MAB-02787
SMA	mouse	1:500	eBioscience™	14-9760-80
SLUG	rabbit	1:400	Abcam	ab27568
Ku80	rabbit	1:400	Cell Signaling	2180S
anti-Chicken-Alexa Fluor™ 488- conjugated	goat	1:500	Invitrogen	A-11039
anti-rabbit- Alexa Fluor™ 546- conjugated	goat	1:500	Invitrogen	A-11010
anti-mouse-Alexa Fluor™ 488- conjugated	goat	1:500	Invitrogen	A-11001
anti-rat-Alexa Fluor™ 647-conjugated	goat	1:500	Invitrogen	A-21247
