## Supplementary Tables S1-8 for "Functional Mammary Gland Organoids From Human Induced Pluripotent Stem Cells": Table S3- Pseudotime_Summary_By_Celltype_Global_Epithelial.xlsx

### Sheet: Table S3- Pseudotime_summary_by
rrn_cell_type	n_cells	median_pseudotime	mean_pseudotime
Basal Cells	1515	0.0165395	0.165618
LumSec-Basal	3530	0.0546473	0.185421
Luminal Sec	1964	0.35003	0.831992
Luminal Sec-Myo	677	0.105984	0.213887
Luminal Sec-Major	1492	0.0276755	0.13813
Luminal HR-Major	2529	0.0645268	0.17573
Luminal HR-Active	2038	0.0313802	0.0765795
