## Supplementary Tables S1-8 for "Functional Mammary Gland Organoids From Human Induced Pluripotent Stem Cells": Table S4- Pseudotime_Summary_By_Sample_Global_Epithelial.xlsx

### Sheet: Table S4- Pseudotime_summary_by
sample	n_cells	median_pseudotime	mean_pseudotime
MGO	5532	0.039424	0.16055
MGO_E2	4677	0.0577426	0.216227
MGO_E2+4OHT	1925	0.0717631	0.292921
MGO_BPA	628	0.246858	0.783211
MGO_DES	983	0.127535	0.544936
