## Supplementary Tables S1-8 for "Functional Mammary Gland Organoids From Human Induced Pluripotent Stem Cells": Table S5- Top100_Trajectory_Associated_Genes.xlsx

### Sheet: Table S5- Top100_trajectory_ass
gene	status	p_value	morans_test_statistic	morans_I	gene_short_name	q_value
FAM131C	OK	0	457.626	0.875556	FAM131C	0
GABRP	OK	0	222.714	0.549421	GABRP	0
HAVCR1	OK	0	221.286	0.545913	HAVCR1	0
TGFBI	OK	0	216.098	0.533106	TGFBI	0
AFP	OK	0	210.521	0.5193	AFP	0
FBXL13	OK	0	206.747	0.509522	FBXL13	0
GNRH2	OK	0	194.158	0.478942	GNRH2	0
COL3A1	OK	0	191.741	0.473008	COL3A1	0
PRSS2	OK	0	191.159	0.470937	PRSS2	0
CEACAM3	OK	0	190.575	0.470076	CEACAM3	0
DPYS	OK	0	187.796	0.460769	DPYS	0
GUCA2B	OK	0	177.782	0.435605	GUCA2B	0
CKB	OK	0	174.63	0.430777	CKB	0
PSG7	OK	0	173.143	0.426838	PSG7	0
IGFBP3	OK	0	172.59	0.425768	IGFBP3	0
CEACAM6	OK	0	172.667	0.425767	CEACAM6	0
APOB	OK	0	170.818	0.421149	APOB	0
HOXB9	OK	0	170.714	0.420922	HOXB9	0
HABP2	OK	0	169.776	0.41875	HABP2	0
P2RY6	OK	0	166.645	0.411058	P2RY6	0
CTSE	OK	0	165.738	0.408707	CTSE	0
HMGCS2	OK	0	164.839	0.406559	HMGCS2	0
TFF3	OK	0	164.367	0.404998	TFF3	0
APOA4	OK	0	163.001	0.401507	APOA4	0
DLK1	OK	0	161.683	0.398845	DLK1	0
HAND1	OK	0	161.469	0.398279	HAND1	0
GOLM1	OK	0	160.083	0.394924	GOLM1	0
LCN15	OK	0	159.666	0.393824	LCN15	0
AKAP7	OK	0	159.651	0.39382	AKAP7	0
GPA33	OK	0	157.767	0.387772	GPA33	0
MRPS26	OK	0	156.045	0.384935	MRPS26	0
SERPINA1	OK	0	155.947	0.384631	SERPINA1	0
NPR3	OK	0	153.477	0.378564	NPR3	0
S100P	OK	0	151.846	0.374476	S100P	0
FABP1	OK	0	151.302	0.372822	FABP1	0
CDH17	OK	0	149.013	0.367548	CDH17	0
MMP1	OK	0	148.081	0.365129	MMP1	0
MUC16	OK	0	147.265	0.363095	MUC16	0
CFC1	OK	0	144.792	0.357102	CFC1	0
CDX2	OK	0	144.121	0.355483	CDX2	0
IGF2	OK	0	143.617	0.354296	IGF2	0
VGLL3	OK	0	143.532	0.353977	VGLL3	0
A2M	OK	0	140.045	0.344883	A2M	0
BEST4	OK	0	141.138	0.343903	BEST4	0
CTHRC1	OK	0	139.074	0.343035	CTHRC1	0
CD24	OK	0	135.138	0.333377	CD24	0
RFK	OK	0	134.123	0.330788	RFK	0
PRSS1	OK	0	132.032	0.325217	PRSS1	0
RPL26L1	OK	0	131.92	0.32519	RPL26L1	0
VTCN1	OK	0	131.656	0.324714	VTCN1	0
CLDN18	OK	0	131.698	0.324616	CLDN18	0
MMP9	OK	0	131.439	0.324178	MMP9	0
FGB	OK	0	131.277	0.323785	FGB	0
AGR2	OK	0	131.22	0.323476	AGR2	0
CRABP2	OK	0	130.402	0.32168	CRABP2	0
CEACAM5	OK	0	130.072	0.32024	CEACAM5	0
APOA1	OK	0	129.586	0.319511	APOA1	0
EGLN3	OK	0	129.298	0.318964	EGLN3	0
HOXA13	OK	0	128.003	0.315043	HOXA13	0
DUOX2	OK	0	127.192	0.313461	DUOX2	0
RBP4	OK	0	127.054	0.313038	RBP4	0
ANXA13	OK	0	126.066	0.31001	ANXA13	0
CDH6	OK	0	124.537	0.307168	CDH6	0
RGS16	OK	0	124.462	0.306983	RGS16	0
HOXA10	OK	0	124.294	0.305749	HOXA10	0
CD3D	OK	0	123.077	0.303404	CD3D	0
SULT1B1	OK	0	122.774	0.302425	SULT1B1	0
APOA2	OK	0	122.332	0.301677	APOA2	0
DUOXA2	OK	0	121.833	0.299977	DUOXA2	0
GPRC5A	OK	0	121.034	0.298541	GPRC5A	0
KRT7	OK	0	120.764	0.297835	KRT7	0
SPINK1	OK	0	120.334	0.296825	SPINK1	0
PVR	OK	0	120.245	0.2966	PVR	0
GPC4	OK	0	119.827	0.29556	GPC4	0
TTR	OK	0	119.567	0.294827	TTR	0
TFAP2A	OK	0	119.529	0.294826	TFAP2A	0
VTN	OK	0	119.226	0.293963	VTN	0
FN1	OK	0	119.125	0.293863	FN1	0
SLC2A3	OK	0	118.75	0.292938	SLC2A3	0
NDRG1	OK	0	117.92	0.290883	NDRG1	0
ALB	OK	0	117.734	0.28871	ALB	0
TM4SF1	OK	0	116.971	0.288462	TM4SF1	0
KRT6A	OK	0	116.368	0.286714	KRT6A	0
SLC19A3	OK	0	115.931	0.285906	SLC19A3	0
MEP1A	OK	0	116.004	0.285758	MEP1A	0
ALDOA	OK	0	114.476	0.282371	ALDOA	0
OSR1	OK	0	113.447	0.27964	OSR1	0
AMOT	OK	0	112.859	0.278397	AMOT	0
LGI4	OK	0	112.705	0.27795	LGI4	0
IGSF1	OK	0	112.498	0.277351	IGSF1	0
VCAN	OK	0	112.3	0.277006	VCAN	0
GPC3	OK	0	112	0.276276	GPC3	0
S100A4	OK	0	111.651	0.275417	S100A4	0
CFC1B	OK	0	111.427	0.274765	CFC1B	0
LAMA3	OK	0	111.227	0.274117	LAMA3	0
AGTR1	OK	0	109.886	0.270945	AGTR1	0
TRIM29	OK	0	109.495	0.26991	TRIM29	0
FLNB	OK	0	109.009	0.268902	FLNB	0
S100A11	OK	0	107.157	0.264333	S100A11	0
VIL1	OK	0	107.113	0.264163	VIL1	0
