## Supplementary Tables S1-8 for "Functional Mammary Gland Organoids From Human Induced Pluripotent Stem Cells": Table S7- GSEA_Breast_Hallmark.xlsx

### Sheet: Table S7- GSEA_Breast_Hallmark
pathway	pval	padj	ES	NES	nMoreExtreme	size	contrast
HALLMARK_ADIPOGENESIS	0.19271	0.247064	-0.305414	-1.16158	13729	128	MGO_BPA_vs_MGO
HALLMARK_ALLOGRAFT_REJECTION	0.0539024	0.0869393	-0.410165	-1.39474	3495	62	MGO_BPA_vs_MGO
HALLMARK_ANDROGEN_RESPONSE	0.181278	0.238523	-0.341523	-1.19697	12040	74	MGO_BPA_vs_MGO
HALLMARK_ANGIOGENESIS	0.00335698	0.00839246	-0.661098	-1.79819	193	21	MGO_BPA_vs_MGO
HALLMARK_APICAL_JUNCTION	0.069319	0.105029	-0.358601	-1.31868	4780	101	MGO_BPA_vs_MGO
HALLMARK_APICAL_SURFACE	0.287747	0.342556	-0.432472	-1.14925	16480	19	MGO_BPA_vs_MGO
HALLMARK_APOPTOSIS	0.0108583	0.0217166	-0.419805	-1.52805	742	94	MGO_BPA_vs_MGO
HALLMARK_BILE_ACID_METABOLISM	0.14296	0.19319	-0.415524	-1.28033	8707	37	MGO_BPA_vs_MGO
HALLMARK_CHOLESTEROL_HOMEOSTASIS	0.0966705	0.134265	-0.397184	-1.32148	6163	55	MGO_BPA_vs_MGO
HALLMARK_COAGULATION	1.57e-05	0.000228	-0.656272	-2.16877	0	53	MGO_BPA_vs_MGO
HALLMARK_COMPLEMENT	0.00098	0.00306132	-0.489946	-1.7521	65	84	MGO_BPA_vs_MGO
HALLMARK_DNA_REPAIR	0.0155501	0.0277681	0.342889	1.42922	476	106	MGO_BPA_vs_MGO
HALLMARK_E2F_TARGETS	3.94e-05	0.000228	0.676554	3.03951	0	177	MGO_BPA_vs_MGO
HALLMARK_EPITHELIAL_MESENCHYMAL_TRANSITION	0.000183	0.000703	-0.45923	-1.74461	12	127	MGO_BPA_vs_MGO
HALLMARK_ESTROGEN_RESPONSE_EARLY	0.00219584	0.00609955	-0.45911	-1.66817	149	93	MGO_BPA_vs_MGO
HALLMARK_ESTROGEN_RESPONSE_LATE	0.000132	0.000599	-0.507345	-1.84343	8	93	MGO_BPA_vs_MGO
HALLMARK_FATTY_ACID_METABOLISM	0.27511	0.3355	-0.306409	-1.11155	18764	92	MGO_BPA_vs_MGO
HALLMARK_G2M_CHECKPOINT	3.87e-05	0.000228	0.576016	2.57564	0	170	MGO_BPA_vs_MGO
HALLMARK_GLYCOLYSIS	2.8e-05	0.000228	-0.492524	-1.87725	1	130	MGO_BPA_vs_MGO
HALLMARK_HEDGEHOG_SIGNALING	0.247687	0.309609	-0.441723	-1.18846	14267	20	MGO_BPA_vs_MGO
HALLMARK_HEME_METABOLISM	0.0128042	0.0246234	-0.407643	-1.50104	883	102	MGO_BPA_vs_MGO
HALLMARK_HYPOXIA	1.42e-05	0.000228	-0.693725	-2.60946	0	118	MGO_BPA_vs_MGO
HALLMARK_IL2_STAT5_SIGNALING	0.000174	0.000703	-0.491289	-1.80121	11	99	MGO_BPA_vs_MGO
HALLMARK_IL6_JAK_STAT3_SIGNALING	0.014772	0.0273556	-0.547585	-1.62652	886	31	MGO_BPA_vs_MGO
HALLMARK_INFLAMMATORY_RESPONSE	0.000771	0.00256972	-0.532526	-1.81082	49	62	MGO_BPA_vs_MGO
HALLMARK_INTERFERON_ALPHA_RESPONSE	3.28e-05	0.000228	-0.705865	-2.17494	1	37	MGO_BPA_vs_MGO
HALLMARK_INTERFERON_GAMMA_RESPONSE	0.000486	0.00173444	-0.526659	-1.82938	31	70	MGO_BPA_vs_MGO
HALLMARK_KRAS_SIGNALING_DN	0.0641225	0.100191	-0.474282	-1.42714	3867	33	MGO_BPA_vs_MGO
HALLMARK_KRAS_SIGNALING_UP	0.0165084	0.0284627	-0.435395	-1.52272	1094	73	MGO_BPA_vs_MGO
HALLMARK_MITOTIC_SPINDLE	0.004523	0.010769	0.324485	1.44634	118	165	MGO_BPA_vs_MGO
HALLMARK_MTORC1_SIGNALING	0.299711	0.348501	-0.277025	-1.08263	21999	158	MGO_BPA_vs_MGO
HALLMARK_MYC_TARGETS_V1	4.11e-05	0.000228	0.54733	2.48701	0	193	MGO_BPA_vs_MGO
HALLMARK_MYC_TARGETS_V2	0.000106	0.000528	0.580957	2.05127	3	44	MGO_BPA_vs_MGO
HALLMARK_MYOGENESIS	1.5e-05	0.000228	-0.583833	-2.05149	0	75	MGO_BPA_vs_MGO
HALLMARK_NOTCH_SIGNALING	0.0744766	0.109524	-0.527331	-1.43435	4303	21	MGO_BPA_vs_MGO
HALLMARK_OXIDATIVE_PHOSPHORYLATION	0.0264122	0.0440204	0.295244	1.31675	691	166	MGO_BPA_vs_MGO
HALLMARK_P53_PATHWAY	0.00902143	0.0187947	-0.409411	-1.52425	627	110	MGO_BPA_vs_MGO
HALLMARK_PANCREAS_BETA_CELLS	0.00834303	0.0182974	-0.727559	-1.72788	458	12	MGO_BPA_vs_MGO
HALLMARK_PEROXISOME	0.4368	0.464681	-0.297834	-1.01277	28329	62	MGO_BPA_vs_MGO
HALLMARK_PI3K_AKT_MTOR_SIGNALING	0.663272	0.676808	-0.25883	-0.882438	43111	63	MGO_BPA_vs_MGO
HALLMARK_PROTEIN_SECRETION	0.0084168	0.0182974	-0.44397	-1.57503	562	80	MGO_BPA_vs_MGO
HALLMARK_REACTIVE_OXYGEN_SPECIES_PATHWAY	0.904572	0.904572	-0.23019	-0.678966	54087	30	MGO_BPA_vs_MGO
HALLMARK_SPERMATOGENESIS	0.00320294	0.00839246	0.498419	1.74161	121	42	MGO_BPA_vs_MGO
HALLMARK_TGF_BETA_SIGNALING	0.00143213	0.00421216	-0.56895	-1.81559	88	44	MGO_BPA_vs_MGO
HALLMARK_TNFA_SIGNALING_VIA_NFKB	2.88e-05	0.000228	-0.517443	-1.92326	1	109	MGO_BPA_vs_MGO
HALLMARK_UNFOLDED_PROTEIN_RESPONSE	0.479347	0.49932	-0.275282	-0.988003	32377	86	MGO_BPA_vs_MGO
HALLMARK_UV_RESPONSE_DN	0.353493	0.39277	-0.288747	-1.05863	24320	99	MGO_BPA_vs_MGO
HALLMARK_UV_RESPONSE_UP	0.0891085	0.127298	-0.356398	-1.29289	6077	92	MGO_BPA_vs_MGO
HALLMARK_WNT_BETA_CATENIN_SIGNALING	0.370115	0.402299	-0.386174	-1.07185	21553	23	MGO_BPA_vs_MGO
HALLMARK_XENOBIOTIC_METABOLISM	0.316787	0.359985	-0.302961	-1.08544	21378	85	MGO_BPA_vs_MGO
HALLMARK_ADIPOGENESIS	0.286251	0.386825	-0.282788	-1.09411	19215	129	MGO_DES_vs_MGO
HALLMARK_ALLOGRAFT_REJECTION	0.0746692	0.113135	-0.392512	-1.35826	4604	64	MGO_DES_vs_MGO
HALLMARK_ANDROGEN_RESPONSE	0.192817	0.275453	-0.33822	-1.19189	12036	71	MGO_DES_vs_MGO
HALLMARK_ANGIOGENESIS	0.00412322	0.00896353	-0.655596	-1.80086	226	21	MGO_DES_vs_MGO
HALLMARK_APICAL_JUNCTION	0.332642	0.437687	-0.28642	-1.07054	21662	102	MGO_DES_vs_MGO
HALLMARK_APICAL_SURFACE	0.387308	0.47074	-0.395148	-1.06002	21129	19	MGO_DES_vs_MGO
HALLMARK_APOPTOSIS	0.0171091	0.0305519	-0.40308	-1.49265	1105	96	MGO_DES_vs_MGO
HALLMARK_BILE_ACID_METABOLISM	0.210632	0.292544	-0.382407	-1.20162	12278	39	MGO_DES_vs_MGO
HALLMARK_CHOLESTEROL_HOMEOSTASIS	0.440501	0.512211	-0.297516	-1.00705	26737	57	MGO_DES_vs_MGO
HALLMARK_COAGULATION	6.61e-05	0.000413	-0.605293	-2.03574	3	55	MGO_DES_vs_MGO
HALLMARK_COMPLEMENT	0.00295234	0.00708385	-0.453522	-1.65627	188	88	MGO_DES_vs_MGO
HALLMARK_DNA_REPAIR	0.00360179	0.00818588	0.375161	1.5635	124	105	MGO_DES_vs_MGO
HALLMARK_E2F_TARGETS	3.34e-05	0.000288	0.674574	3.03254	0	176	MGO_DES_vs_MGO
HALLMARK_EPITHELIAL_MESENCHYMAL_TRANSITION	0.00235364	0.0062761	-0.418589	-1.61953	157	129	MGO_DES_vs_MGO
HALLMARK_ESTROGEN_RESPONSE_EARLY	0.0108704	0.0209046	-0.419	-1.54183	699	92	MGO_DES_vs_MGO
HALLMARK_ESTROGEN_RESPONSE_LATE	0.000852	0.00284079	-0.472739	-1.74726	54	95	MGO_DES_vs_MGO
HALLMARK_FATTY_ACID_METABOLISM	0.359236	0.460559	-0.286159	-1.0548	23155	93	MGO_DES_vs_MGO
HALLMARK_G2M_CHECKPOINT	3.29e-05	0.000288	0.577583	2.5861	0	170	MGO_DES_vs_MGO
HALLMARK_GLYCOLYSIS	5.93e-05	0.000413	-0.476802	-1.85452	3	134	MGO_DES_vs_MGO
HALLMARK_HEDGEHOG_SIGNALING	0.45115	0.51267	-0.369934	-1.00493	24736	20	MGO_DES_vs_MGO
HALLMARK_HEME_METABOLISM	0.00569555	0.0118657	-0.426506	-1.59135	369	101	MGO_DES_vs_MGO
HALLMARK_HYPOXIA	1.5e-05	0.000288	-0.667887	-2.55725	0	120	MGO_DES_vs_MGO
HALLMARK_IL2_STAT5_SIGNALING	0.000386	0.00160647	-0.484138	-1.80113	24	99	MGO_DES_vs_MGO
HALLMARK_IL6_JAK_STAT3_SIGNALING	0.0382571	0.0637618	-0.503488	-1.51735	2187	32	MGO_DES_vs_MGO
HALLMARK_INFLAMMATORY_RESPONSE	0.000713	0.0027404	-0.528176	-1.83251	43	65	MGO_DES_vs_MGO
HALLMARK_INTERFERON_ALPHA_RESPONSE	0.000155	0.000773	-0.648607	-2.02706	8	38	MGO_DES_vs_MGO
HALLMARK_INTERFERON_GAMMA_RESPONSE	0.000947	0.00295971	-0.508963	-1.78914	58	70	MGO_DES_vs_MGO
HALLMARK_KRAS_SIGNALING_DN	0.00021	0.000956	-0.666101	-1.994	11	31	MGO_DES_vs_MGO
HALLMARK_KRAS_SIGNALING_UP	0.00774624	0.0154925	-0.453145	-1.60497	484	73	MGO_DES_vs_MGO
HALLMARK_MITOTIC_SPINDLE	0.00238492	0.0062761	0.337455	1.50805	72	167	MGO_DES_vs_MGO
HALLMARK_MTORC1_SIGNALING	0.473168	0.525743	-0.249012	-0.991444	32676	160	MGO_DES_vs_MGO
HALLMARK_MYC_TARGETS_V1	3.46e-05	0.000288	0.559116	2.54331	0	193	MGO_DES_vs_MGO
HALLMARK_MYC_TARGETS_V2	2.48e-05	0.000288	0.579579	2.08415	0	48	MGO_DES_vs_MGO
HALLMARK_MYOGENESIS	7.95e-05	0.000442	-0.539942	-1.92484	4	76	MGO_DES_vs_MGO
HALLMARK_NOTCH_SIGNALING	0.0606859	0.0948217	-0.538245	-1.47851	3340	21	MGO_DES_vs_MGO
HALLMARK_OXIDATIVE_PHOSPHORYLATION	0.00297522	0.00708385	0.333631	1.48903	90	166	MGO_DES_vs_MGO
HALLMARK_P53_PATHWAY	0.0339192	0.0584813	-0.369322	-1.40025	2232	112	MGO_DES_vs_MGO
HALLMARK_PANCREAS_BETA_CELLS	0.0152994	0.0283323	-0.70367	-1.68953	803	12	MGO_DES_vs_MGO
HALLMARK_PEROXISOME	0.51077	0.543373	-0.279929	-0.965844	31441	63	MGO_DES_vs_MGO
HALLMARK_PI3K_AKT_MTOR_SIGNALING	0.809195	0.825709	-0.229769	-0.797186	49970	65	MGO_DES_vs_MGO
HALLMARK_PROTEIN_SECRETION	0.0519632	0.0838117	-0.38565	-1.38675	3289	80	MGO_DES_vs_MGO
HALLMARK_REACTIVE_OXYGEN_SPECIES_PATHWAY	0.928292	0.928292	-0.218922	-0.650595	52829	30	MGO_DES_vs_MGO
HALLMARK_SPERMATOGENESIS	0.000828	0.00284079	0.524498	1.84038	33	43	MGO_DES_vs_MGO
HALLMARK_TGF_BETA_SIGNALING	0.00160524	0.00472131	-0.561638	-1.81683	94	45	MGO_DES_vs_MGO
HALLMARK_TNFA_SIGNALING_VIA_NFKB	3.05e-05	0.000288	-0.51137	-1.9251	1	107	MGO_DES_vs_MGO
HALLMARK_UNFOLDED_PROTEIN_RESPONSE	0.386729	0.47074	-0.284801	-1.03835	24733	87	MGO_DES_vs_MGO
HALLMARK_UV_RESPONSE_DN	0.746146	0.777235	-0.228429	-0.853791	48591	102	MGO_DES_vs_MGO
HALLMARK_UV_RESPONSE_UP	0.116974	0.17202	-0.341435	-1.25855	7539	93	MGO_DES_vs_MGO
HALLMARK_WNT_BETA_CATENIN_SIGNALING	0.492146	0.534941	-0.343947	-0.973124	27414	24	MGO_DES_vs_MGO
HALLMARK_XENOBIOTIC_METABOLISM	0.395422	0.47074	-0.283275	-1.03279	25289	87	MGO_DES_vs_MGO
HALLMARK_ADIPOGENESIS	0.356454	0.547154	0.25433	1.05038	20874	94	MGO_E2+4OHT_vs_MGO_E2
HALLMARK_ALLOGRAFT_REJECTION	0.596805	0.727811	0.257031	0.917985	33737	44	MGO_E2+4OHT_vs_MGO_E2
HALLMARK_ANDROGEN_RESPONSE	0.181772	0.342095	0.315165	1.19505	10396	59	MGO_E2+4OHT_vs_MGO_E2
HALLMARK_ANGIOGENESIS	0.204128	0.364514	0.418127	1.22073	11165	19	MGO_E2+4OHT_vs_MGO_E2
HALLMARK_APICAL_JUNCTION	0.005089	0.0318062	-0.375328	-1.57382	212	80	MGO_E2+4OHT_vs_MGO_E2
HALLMARK_APICAL_SURFACE	0.00901353	0.0449665	-0.634149	-1.76127	412	14	MGO_E2+4OHT_vs_MGO_E2
HALLMARK_APOPTOSIS	0.674171	0.802584	0.224151	0.890397	39080	75	MGO_E2+4OHT_vs_MGO_E2
HALLMARK_BILE_ACID_METABOLISM	0.86975	0.94538	0.225511	0.72716	48291	28	MGO_E2+4OHT_vs_MGO_E2
HALLMARK_CHOLESTEROL_HOMEOSTASIS	0.372501	0.547154	0.288856	1.05085	21131	48	MGO_E2+4OHT_vs_MGO_E2
HALLMARK_COAGULATION	0.15334	0.342095	-0.334667	-1.23222	6684	42	MGO_E2+4OHT_vs_MGO_E2
HALLMARK_COMPLEMENT	0.0151629	0.0631789	-0.372191	-1.50444	643	66	MGO_E2+4OHT_vs_MGO_E2
HALLMARK_DNA_REPAIR	0.184731	0.342095	0.300835	1.18292	10675	71	MGO_E2+4OHT_vs_MGO_E2
HALLMARK_E2F_TARGETS	1.69e-05	0.000281	0.628161	2.67312	0	113	MGO_E2+4OHT_vs_MGO_E2
HALLMARK_EPITHELIAL_MESENCHYMAL_TRANSITION	0.056992	0.189973	-0.295845	-1.29997	2342	104	MGO_E2+4OHT_vs_MGO_E2
HALLMARK_ESTROGEN_RESPONSE_EARLY	0.00739463	0.0410813	-0.38284	-1.56561	312	70	MGO_E2+4OHT_vs_MGO_E2
HALLMARK_ESTROGEN_RESPONSE_LATE	0.0691531	0.203391	-0.317158	-1.31096	2910	74	MGO_E2+4OHT_vs_MGO_E2
HALLMARK_FATTY_ACID_METABOLISM	0.0664447	0.203391	0.334138	1.33029	3850	76	MGO_E2+4OHT_vs_MGO_E2
HALLMARK_G2M_CHECKPOINT	1.68e-05	0.000281	0.566887	2.43706	0	120	MGO_E2+4OHT_vs_MGO_E2
HALLMARK_GLYCOLYSIS	0.408625	0.567535	-0.232055	-1.01967	16798	104	MGO_E2+4OHT_vs_MGO_E2
HALLMARK_HEDGEHOG_SIGNALING	0.467158	0.59892	0.350614	0.994593	25482	17	MGO_E2+4OHT_vs_MGO_E2
HALLMARK_HEME_METABOLISM	0.976277	0.999905	-0.1648	-0.687879	40946	78	MGO_E2+4OHT_vs_MGO_E2
HALLMARK_HYPOXIA	4.9e-05	0.000501	-0.437932	-1.94098	1	110	MGO_E2+4OHT_vs_MGO_E2
HALLMARK_IL2_STAT5_SIGNALING	0.081565	0.214645	-0.308369	-1.28383	3420	77	MGO_E2+4OHT_vs_MGO_E2
HALLMARK_IL6_JAK_STAT3_SIGNALING	0.454629	0.598195	-0.309673	-0.996826	20390	24	MGO_E2+4OHT_vs_MGO_E2
HALLMARK_INFLAMMATORY_RESPONSE	0.00318708	0.0227649	-0.439829	-1.70178	136	53	MGO_E2+4OHT_vs_MGO_E2
HALLMARK_INTERFERON_ALPHA_RESPONSE	0.0317789	0.113496	-0.446916	-1.52116	1413	30	MGO_E2+4OHT_vs_MGO_E2
HALLMARK_INTERFERON_GAMMA_RESPONSE	0.184479	0.342095	-0.323451	-1.19632	8036	43	MGO_E2+4OHT_vs_MGO_E2
HALLMARK_KRAS_SIGNALING_DN	0.830498	0.922776	0.255854	0.736817	45404	18	MGO_E2+4OHT_vs_MGO_E2
HALLMARK_KRAS_SIGNALING_UP	0.110761	0.276902	-0.320228	-1.26702	4740	59	MGO_E2+4OHT_vs_MGO_E2
HALLMARK_MITOTIC_SPINDLE	0.327949	0.52895	-0.235731	-1.05654	13277	118	MGO_E2+4OHT_vs_MGO_E2
HALLMARK_MTORC1_SIGNALING	0.0255679	0.0983382	0.320465	1.3854	1524	125	MGO_E2+4OHT_vs_MGO_E2
HALLMARK_MYC_TARGETS_V1	1.65e-05	0.000281	0.580952	2.59491	0	157	MGO_E2+4OHT_vs_MGO_E2
HALLMARK_MYC_TARGETS_V2	0.302508	0.504179	0.368678	1.12007	16623	22	MGO_E2+4OHT_vs_MGO_E2
HALLMARK_MYOGENESIS	0.00989263	0.0449665	-0.392645	-1.56303	421	61	MGO_E2+4OHT_vs_MGO_E2
HALLMARK_NOTCH_SIGNALING	0.436335	0.589642	0.364846	1.01852	23757	16	MGO_E2+4OHT_vs_MGO_E2
HALLMARK_OXIDATIVE_PHOSPHORYLATION	5.01e-05	0.000501	0.425303	1.84811	2	129	MGO_E2+4OHT_vs_MGO_E2
HALLMARK_P53_PATHWAY	0.182118	0.342095	-0.275082	-1.16414	7611	84	MGO_E2+4OHT_vs_MGO_E2
HALLMARK_PANCREAS_BETA_CELLS	0.156438	0.342095	-0.522571	-1.3146	7251	10	MGO_E2+4OHT_vs_MGO_E2
HALLMARK_PEROXISOME	0.782356	0.909717	0.22483	0.814325	44350	47	MGO_E2+4OHT_vs_MGO_E2
HALLMARK_PI3K_AKT_MTOR_SIGNALING	0.0809844	0.214645	0.364768	1.33836	4596	50	MGO_E2+4OHT_vs_MGO_E2
HALLMARK_PROTEIN_SECRETION	0.999905	0.999905	-0.115873	-0.477896	42212	73	MGO_E2+4OHT_vs_MGO_E2
HALLMARK_REACTIVE_OXYGEN_SPECIES_PATHWAY	0.381306	0.547154	0.339056	1.0532	21028	24	MGO_E2+4OHT_vs_MGO_E2
HALLMARK_SPERMATOGENESIS	0.183139	0.342095	0.389463	1.23349	10131	26	MGO_E2+4OHT_vs_MGO_E2
HALLMARK_TGF_BETA_SIGNALING	0.994142	0.999905	-0.151598	-0.545674	43610	38	MGO_E2+4OHT_vs_MGO_E2
HALLMARK_TNFA_SIGNALING_VIA_NFKB	0.0013864	0.0115533	-0.403607	-1.6962	57	81	MGO_E2+4OHT_vs_MGO_E2
HALLMARK_UNFOLDED_PROTEIN_RESPONSE	0.383007	0.547154	0.263526	1.03865	22115	72	MGO_E2+4OHT_vs_MGO_E2
HALLMARK_UV_RESPONSE_DN	0.806793	0.916811	-0.203315	-0.828902	34107	69	MGO_E2+4OHT_vs_MGO_E2
HALLMARK_UV_RESPONSE_UP	0.93306	0.992617	-0.179899	-0.74196	39390	73	MGO_E2+4OHT_vs_MGO_E2
HALLMARK_WNT_BETA_CATENIN_SIGNALING	0.224713	0.387435	0.410317	1.19793	12291	19	MGO_E2+4OHT_vs_MGO_E2
HALLMARK_XENOBIOTIC_METABOLISM	0.541486	0.676858	0.249155	0.951344	31050	61	MGO_E2+4OHT_vs_MGO_E2
